# Positional motif analysis reveals the extent of specificity of protein-RNA interactions observed by CLIP

**DOI:** 10.1101/2021.12.07.471544

**Authors:** Klara Kuret, Aram Gustav Amalietti, Jernej Ule

**Affiliations:** National Institute of Chemistry, Hajdrihova 19, SI-1001 Ljubljana, Slovenia; The Francis Crick Institute, 1 Midland Road, London NW1 1AT, UK; Department of Neuromuscular Diseases, UCL Queen Square Institute of Neurology, Queen Square, London, WC1N 3BG, UK; Jozef Stefan International Postgraduate School, Jamova cesta 39, 1000 Ljubljana, Slovenia

**Keywords:** RNA-binding protein, protein-RNA interaction, CLIP, k-mer, RNA binding specificity, RNA motif, low-complexity region

## Abstract

**Background:** Crosslinking and immunoprecipitation (CLIP) is a method used to identify *in vivo* RNA– protein binding sites on a transcriptome-wide scale. With the increasing amounts of available data for RNA-binding proteins (RBPs), it is important to understand to what degree the enriched motifs specify the RNA binding profiles of RBPs in cells.

**Results:** We develop positionally-enriched k-mer analysis (PEKA), a computational tool for efficient analysis of enriched motifs from individual CLIP datasets, which minimises the impact of technical and regional genomic biases by internal data normalisation. We cross-validate PEKA with mCross, and show that background correction by size-matched input doesn’t generally improve the specificity of detected motifs. We identify motif classes with common enrichment patterns across eCLIP datasets and across RNA regions, while also observing variations in the specificity and the extent of motif enrichment across eCLIP datasets, between variant CLIP protocols, and between CLIP and *in vitro* binding data. Thereby we gain insights into the contributions of technical and regional genomic biases to the enriched motifs, and find how motif enrichment features relate to the domain composition and low-complexity regions (LCRs) of the studied proteins.

**Conclusions:** Our study provides insights into the overall contributions of regional binding preferences, protein domains and LCRs to the specificity of protein-RNA interactions, and shows the value of cross-motif and cross-RBP comparison for data interpretation. Our results are presented for exploratory analysis via an online platform in an RBP-centric and motif-centric manner (https://imaps.goodwright.com/apps/peka/). PEKA is available from https://github.com/ulelab/peka.
