## Additional file 3 for "Positional motif analysis reveals the extent of specificity of protein-RNA interactions observed by CLIP"

### Sheet: iCLIP data related to Figure 2
RBP	Method	Organism	Cell Line	Publication DOI	PMID	iMaps collection name	Link to Collection on iMaps	Sample name	Bedfile from iMaps
HNRNPC	iCLIP	Homo sapiens	HeLa	10.1016/j.cell.2012.12.023	23374342	Competition between hnRNP C and U2AF6 and uncontrolled exonization	https://imaps.goodwright.com/collections/751/	HNRNPC_Hela_20110307_LUjh25_7	hnrnpc-hela-20110307-lujh25-7_trimmed_single.bed.gz
HNRNPC	iCLIP	Homo sapiens	HeLa	10.1016/j.cell.2012.12.023	23374342	Competition between hnRNP C and U2AF6 and uncontrolled exonization	https://imaps.goodwright.com/collections/751/	HNRNPC_Hela_20110307_LUjh25_5	hnrnpc-hela-20110307-lujh25-5_trimmed_single.bed.gz
HNRNPC	iCLIP	Homo sapiens	HeLa	10.1016/j.cell.2012.12.023	23374342	Competition between hnRNP C and U2AF6 and uncontrolled exonization	https://imaps.goodwright.com/collections/751/	HNRNPC_Hela_20110307_LUjh25_3	hnrnpc-hela-20110307-lujh25-3_trimmed_single.bed.gz
TARDBP	iCLIP	Homo sapiens	NSC	10.1038/nn.2778	21358640	RNA targets and splicing regulation by TDP-43	https://imaps.goodwright.com/collections/754/	TARDBP_NSC__20100222_LUjt3	tardbp-nsc-20100222-lujt3_trimmed_single.bed.gz
TARDBP	iCLIP	Homo sapiens	NSC	10.1038/nn.2778	21358640	RNA targets and splicing regulation by TDP-43	https://imaps.goodwright.com/collections/754/	TARDBP_NSC__20100222_LUjt3A	tardbp-nsc-20100222-lujt3a_trimmed_single.bed.gz
TIAL1	iCLIP	Homo sapiens	HeLa	10.1371/journal.pbio.1000530	21048981	Dual splicing effects of TIA-RNA interactions	https://imaps.goodwright.com/collections/931/	TIAL1_Hela_PEG+_20090724_LUd3	tial1-hela-peg-20090724-lud3_trimmed_single.bed.gz
TIAL1	iCLIP	Homo sapiens	HeLa	10.1371/journal.pbio.1000530	21048981	Dual splicing effects of TIA-RNA interactions	https://imaps.goodwright.com/collections/931/	TIAL1_Hela_PEG+_20090724_LUd3_1	tial1-hela-peg-20090724-lud3-1_trimmed_single.bed.gz
TIAL1	iCLIP	Homo sapiens	HeLa	10.1371/journal.pbio.1000530	21048981	Dual splicing effects of TIA-RNA interactions	https://imaps.goodwright.com/collections/931/	TIAL1_Hela_pG_20091004_LUd15	tial1-hela-pg-20091004-lud15_trimmed_single.bed.gz
TIAL1	iCLIP	Homo sapiens	HeLa	10.1371/journal.pbio.1000530	21048981	Dual splicing effects of TIA-RNA interactions	https://imaps.goodwright.com/collections/931/	TIAL1_Hela_pG_20091004_LUd15_1	tial1-hela-pg-20091004-lud15-1_trimmed_single.bed.gz

### Sheet: PAR-CLIP data related to Figure
RBP	Method	Species	Cell Line	Publication DOI	PMID	SRA accession	Sample	File format
PUM2	PAR-CLIP	Homo sapiens	HEK293	10.1016/j.cell.2010.03.009	20371350	SRR048968	Pumilio2	FastQ
PUM2	PAR-CLIP	Homo sapiens	HEK293	10.1016/j.cell.2010.03.009	20371350	SRR048967	Pumilio2	FastQ
TIA1	PAR-CLIP	Homo sapiens	HEK293	10.1016/j.molcel.2018.01.011	29429924	SRR5979968	CM_TIA1_unstressed	FastQ
FUS	PAR-CLIP	Homo sapiens	HEK293	10.1038/nsmb.2163	22081015	SRR070449	FUS inducible	FastQ
FUS	PAR-CLIP	Homo sapiens	HEK293	10.1038/nsmb.2163	22081015	SRR070450	FUS inducible	FastQ
FUS	PAR-CLIP	Homo sapiens	HEK293	10.1038/nsmb.2163	22081015	SRR070448	FUS stable	FastQ
FUS	PAR-CLIP	Homo sapiens	HEK293	10.1038/nsmb.2163	22081015	DRR014099	FUS	FastQ
EWSR1	PAR-CLIP	Homo sapiens	HEK293	10.1038/nsmb.2163	22081015	SRR070460	EWSR1 stable	FastQ
EWSR1	PAR-CLIP	Homo sapiens	HEK293	10.1038/nsmb.2163	22081015	SRR070461	EWSR1 inducible	FastQ
hnRNPC	PAR-CLIP	Homo sapiens	HEK293	10.1038/nature14234	25719671	SRR1198834	hnRNPC-PAR-CLIP-Control-rep1	FastQ
hnRNPC	PAR-CLIP	Homo sapiens	HEK293	10.1038/nature14234	25719671	SRR1198835	hnRNPC-PAR-CLIP-Control-rep2	FastQ
IGF2BP1	PAR-CLIP	Homo sapiens	HEK293	10.1016/j.cell.2010.03.009	20371350	SRR048950	IGF2BP1	FastQ
IGF2BP1	PAR-CLIP	Homo sapiens	HEK293	10.1016/j.cell.2010.03.009	20371350	SRR048951	IGF2BP1	FastQ
IGF2BP1	PAR-CLIP	Homo sapiens	HEK293	10.1016/j.cell.2010.03.009	20371350	SRR048952	IGF2BP1	FastQ
IGF2BP1	PAR-CLIP	Homo sapiens	HEK293	10.1016/j.cell.2010.03.009	20371350	SRR048953	IGF2BP1	FastQ
IGF2BP1	PAR-CLIP	Homo sapiens	HEK293	10.1016/j.cell.2010.03.009	20371350	SRR048954	IGF2BP1	FastQ
IGF2BP1	PAR-CLIP	Homo sapiens	HEK293	10.1016/j.cell.2010.03.009	20371350	SRR048955	IGF2BP1	FastQ
IGFBP2	PAR-CLIP	Homo sapiens	HEK293	10.1016/j.cell.2010.03.009	20371350	SRR048957	IGF2BP2	FastQ
IGFBP2	PAR-CLIP	Homo sapiens	HEK293	10.1016/j.cell.2010.03.009	20371350	SRR048958	IGF2BP2	FastQ
IGFBP2	PAR-CLIP	Homo sapiens	HEK293	10.1016/j.cell.2010.03.009	20371350	SRR048959	IGF2BP2	FastQ
TAF15	PAR-CLIP	Homo sapiens	HEK293	10.1038/nsmb.2163	22081015	SRR070462	TAF15 stable	FastQ
TAF15	PAR-CLIP	Homo sapiens	HEK293	10.1038/nsmb.2163	22081015	SRR070463	TAF15 inducible	FastQ
TARDBP	PAR-CLIP	Homo sapiens	HEK293	10.1016/j.molcel.2014.05.022	24954906	DRR014100	TDP_43_WT	FastQ
