## Additional file 7 for "Positional motif analysis reveals the extent of specificity of protein-RNA interactions observed by CLIP"

### Sheet: Figure_6
eCLIP_dataset	recall	log2FC_eRIC	similarity_index	mean_PEKA_score_top50_kmers	n (KH / RRM)	n_compositional_biases	group
HepG2-HNRNPL	0.9	4.76179	0.0175676	312.165	4	2	1
K562-HNRNPL	0.9	4.76179	0.0336036	244.391	4	2	1
K562-KHDRBS1	0.85	3.63257	0.05	317.321	1	7	1
K562-TARDBP	0.85	5.36917	0.0551351	165.639	2	1	1
K562-KHSRP	0.9	5.19323	0.104414	357.118	4	3	1
HepG2-PCBP2	0.75	4.57271	0.108108	358.642	3		1
HepG2-KHSRP	0.95	5.19323	0.126847	213.378	4	3	1
HepG2-PTBP1	0.8	5.03734	0.142973	298.06	4	1	1
K562-HNRNPC	0.95	5.03352	0.172613	265.259	1	1	1
HepG2-HNRNPC	0.95	5.03352	0.187748	238.473	1	1	1
HepG2-U2AF2	0.95	5.26218	0.190901	344.553	3	1	1
K562-U2AF2	1	5.26218	0.192432	332.797	3	1	1
K562-QKI	0.35		0.0122523	220.554	1		2
HepG2-QKI	0.4		0.0188288	393.57	1		2
HepG2-TRA2A	0.6	3.88481	0.0976577	64.1268	1	2	2
HepG2-HNRNPA1	0.55	4.64281	0.0982883	231.575	2	1	2
K562-TRA2A	0.6	3.88481	0.103243	92.1135	1	2	2
K562-HNRNPA1	0.65	4.64281	0.107477	127.53	2	1	2
K562-SRSF1	0.5	5.47333	0.117658	127.481	2	2	2
K562-PCBP1	0.6	4.23564	0.127477	123.119	3		2
HepG2-FUBP3	0.6	4.45249	0.133604	149	4		2
HepG2-PCBP1	0.65	4.23564	0.134505	83.3009	3		2
HepG2-SRSF9	0.35	4.79381	0.138018	97.6238	2	2	2
K562-PTBP1	0.7	5.03734	0.139369	167.385	4	1	2
K562-MATR3	0.55	3.83	0.148919	90.2887	2		2
HepG2-SRSF1	0.45	5.47333	0.152883	170.218	2	2	2
K562-CPEB4	0.55		0.153063	35.0511	2	2	2
HepG2-MATR3	0.6	3.83	0.157748	115.581	2		2
HepG2-FXR2	0.05	4.42424	0.0766667	40.0814	2	3	3
K562-SRSF7	0.2	4.18044	0.0807207	65.3735	1	1	3
HepG2-HNRNPK	0.2	4.79922	0.0947748	314.139	3	2	3
K562-HNRNPK	0.15	4.79922	0.0988288	157.26	3	2	3
K562-FXR1	0.25	4.21895	0.114414	57.7746	2	2	3
K562-IGF2BP1	0	3.79086	0.124955	104.844	6		3
HepG2-SRSF7	0.2	4.18044	0.141712	60.1398	1	1	3
K562-PUM1	0	4.60681	0.142072	47.2056		3	3
K562-PABPC4	0.2	2.77927	0.163694	92.4745	4	1	3
K562-IGF2BP2	0	4.1068	0.166126	85.5208	6		3
K562-RBM22	0.05	4.12393	0.180901	50.9779	1	1	3
HepG2-IGF2BP1	0.05	3.79086	0.204144	71.0787	6		3
K562-FMR1	0	5.48237	0.204324	42.3599	2		3
HepG2-SFPQ	0.15	4.85289	0.208559	85.5159	2	11	3
HepG2-PABPN1	0	4.8207	0.222793	50.8282	1	1	3
K562-FXR2	0.25	4.42424	0.226577	54.5068	2	3	3
K562-EIF4G2	0.1	3.5138	0.23	96.6995			3
HepG2-IGF2BP3	0	4.38706	0.289099	74.6848	6		3
HepG2-RBM22	0.1	4.12393	0.322072	156.805	1	1	3
HepG2-TAF15	0.7	4.71647	0.231441	212.392	1	2	4
K562-TAF15	0.75	4.71647	0.259459	115.26	1	2	4
HepG2-RBFOX2	0.55	3.98511	0.273514	282.497	1	1	4
HepG2-FUS	0.65	4.63497	0.275766	218.268	1	3	4
HepG2-TIA1	0.75	4.14155	0.288198	212.092	3		4
K562-FUS	0.6	4.63497	0.307838	209.777	1	3	4
K562-EWSR1	0.75	3.41981	0.308919	208.284	1	3	4
K562-RBFOX2	0.4	3.98511	0.311171	195.774	1	1	4
HepG2-RBM5	0.75	3.44554	0.313153	175.523	2		4
K562-TIA1	0.65	4.14155	0.347207	213.021	3		4
HepG2-LARP7		2.73679	0.0377477	11.4347	2	1	5
K562-SLBP			0.0467568	41.9191			5
K562-HLTF			0.0628829	100.401			5
K562-PUM2		4.29749	0.0712613	234.938		3	5
K562-SUPV3L1		2.29925	0.0734234	20.5743			5
K562-SERBP1		4.0171	0.0790991	12.0502			5
HepG2-NIP7			0.0869369	14.7208			5
K562-ZNF800			0.0907207	62.5876		1	5
K562-DDX3X		4.90992	0.0956757	134.674		1	5
K562-YBX3		3.46001	0.0958559	142.62			5
HepG2-LIN28B			0.0973874	84.579			5
HepG2-ILF3		3.49622	0.0973874	3.70886		5	5
HepG2-SND1		4.21097	0.098018	68.3032			5
K562-LIN28B			0.102523	103.189			5
HepG2-DKC1		2.65388	0.104865	66.7586		1	5
K562-GRWD1		4.14517	0.104955	120.277		1	5
HepG2-SUB1			0.105495	105.927		3	5
HepG2-G3BP1		4.01135	0.106577	45.6214	1	2	5
K562-ZNF622		2.61454	0.11018	96.3471		3	5
K562-NPM1		2.45914	0.11018	18.5592		3	5
HepG2-NOLC1		3.38062	0.113604	26.6937			5
HepG2-YBX3		3.46001	0.115856	90.6909			5
K562-SBDS			0.118378	22.4583			5
K562-ABCF1		2.63698	0.123333	17.1202		1	5
K562-GNL3		3.02253	0.126306	20.0506			5
K562-SSB		5.12287	0.13018	19.8801	2		5
K562-EXOSC5			0.131532	5.85192			5
HepG2-BCLAF1		2.13974	0.136577	111.554		2	5
HepG2-ZNF800			0.138108	41.5459		1	5
HepG2-GRWD1		4.14517	0.139189	129.874		1	5
K562-WDR3		2.99426	0.143694	17.1125			5
HepG2-DDX59			0.146396	130.836			6
HepG2-SF3B4		5.46506	0.152973	74.0538	2	2	6
HepG2-UTP18		3.43436	0.156847	24.7733			6
K562-EIF3G		4.35227	0.157748	51.6972	1		6
HepG2-WDR43		2.85192	0.15982	24.0878			6
K562-RPS3		4.45303	0.161892	40.8435	1		6
K562-SDAD1		3.1061	0.162703	27.7618			6
K562-SF3B4		5.46506	0.164144	117.957	2	2	6
K562-ZC3H8			0.165045	13.318			6
HepG2-DDX3X		4.90992	0.167117	163.103		1	6
HepG2-HNRNPM		4.5465	0.169459	141.26	3	2	6
HepG2-TIAL1		4.8572	0.170631	149.415	3		6
HepG2-SSB		5.12287	0.173964	48.7123	2		6
HepG2-RPS3		4.45303	0.174595	69.2135	1		6
K562-RPS11		3.54532	0.177568	18.2209			6
HepG2-AQR		4.17346	0.177568	109.999			6
K562-SND1		4.21097	0.17955	69.7598			6
HepG2-PPIG		3.92714	0.180811	98.887		6	6
K562-LARP7		2.73679	0.185676	15.9693	2	1	6
HepG2-DDX55		2.57715	0.188288	73.1837		1	6
K562-UCHL5			0.18991	100.976			6
HepG2-SDAD1		3.1061	0.191261	25.548			6
K562-NSUN2		3.32708	0.191532	15.8775			6
HepG2-SUGP2		3.77261	0.191532	147.345		2	6
HepG2-TBRG4		4.41712	0.191892	16.3594			6
HepG2-SF3A3		4.4212	0.192523	50.9571		1	6
HepG2-NOL12			0.193333	41.7345			6
HepG2-AKAP1		3.76349	0.193874	81.6038	1		6
K562-AGGF1			0.194324	123.397		1	6
K562-U2AF1		1.94516	0.196396	138.425	1	2	6
HepG2-FTO			0.196937	36.3594			6
K562-HNRNPM		4.5465	0.197027	85.4251	3	2	6
HepG2-CSTF2		4.76649	0.198288	206.777	1	2	6
K562-AKAP1		3.76349	0.20036	36.3841	1		6
K562-METAP2			0.201802	55.5077		2	6
HepG2-UCHL5			0.208559	103.386			6
K562-RBM15		3.16229	0.213874	122.585	3	2	6
HepG2-UPF1		3.20489	0.216126	68.3783		2	6
K562-DDX55		2.57715	0.22018	72.5707		1	6
K562-PUS1			0.225495	26.5961			6
K562-UPF1		3.20489	0.232883	121.549		2	6
K562-SAFB		3.74702	0.241441	160.878	1	3	6
K562-GPKOW			0.243604	73.6566			6
K562-UTP18		3.43436	0.251351	21.0747			7
K562-ZC3H11A		2.74649	0.251622	80.3452		1	7
K562-AQR		4.17346	0.251712	120.709			7
HepG2-HNRNPU		4.90341	0.251982	198.79		5	7
HepG2-LARP4		3.28012	0.254595	103.112	1		7
K562-UTP3			0.255045	27.2489		1	7
HepG2-EXOSC5			0.255405	21.4662			7
K562-ZRANB2		3.67571	0.256757	55.2205		1	7
HepG2-NCBP2			0.259009	157.12	1		7
K562-AARS		2.48833	0.261081	26.4423			7
HepG2-XPO5		2.86928	0.261712	58.6462			7
K562-SAFB2		4.13516	0.262342	135.672	1	4	7
HepG2-DDX6		3.61122	0.262432	34.5925			7
K562-SF3B1		3.66403	0.272523	23.2138			7
HepG2-PRPF8		3.08522	0.273333	193.198			7
HepG2-EIF3H			0.278468	63.0254			7
K562-FAM120A		3.51688	0.279189	115.211			7
K562-AATF		3.91799	0.284144	64.1139		1	7
K562-WRN			0.285586	28.5249		1	7
HepG2-U2AF1		1.94516	0.287477	174.225	1	2	7
K562-CPSF6		3.16458	0.288649	65.5561	1	2	7
K562-DDX21		2.71145	0.289369	35.3296			7
HepG2-XRCC6		3.49512	0.290541	31.3656		3	7
K562-NCBP2			0.292883	86.9815	1		7
K562-TROVE2			0.292973	63.3321			7
K562-PRPF8		3.08522	0.293694	113.093			7
K562-ILF3		3.49622	0.293694	68.3501		5	7
HepG2-AGGF1			0.294955	128.139		1	7
HepG2-BCCIP			0.295045	140.418			7
HepG2-DHX30		3.34922	0.295946	38.6967		1	7
K562-FTO			0.295946	70.4724			7
K562-PHF6		2.02322	0.295946	39.2718			7
K562-WDR43		2.85192	0.296396	27.44			7
K562-DDX24		2.99252	0.296847	45.4515		3	7
K562-GTF2F1			0.296937	283.595		1	7
HepG2-PRPF4			0.297568	415.62			7
HepG2-ZC3H11A		2.74649	0.298018	132.831		1	7
K562-APOBEC3C			0.299459	53.2569			7
HepG2-HNRNPUL1		3.7683	0.30018	94.7858		5	7
K562-NOLC1		3.38062	0.301441	119.13			7
HepG2-SMNDC1			0.302342	38.9883			7
K562-FASTKD2		3.5114	0.303243	101.139			7
HepG2-SAFB		3.74702	0.303333	142.268	1	3	7
HepG2-GTF2F1			0.303423	289.492		1	7
HepG2-TROVE2			0.304234	122.793			7
HepG2-SUPV3L1		2.29925	0.304324	35.9389			7
HepG2-FAM120A		3.51688	0.306306	430.186			7
K562-HNRNPU		4.90341	0.306757	340.672		5	7
K562-HNRNPUL1		3.7683	0.307297	104.415		5	7
K562-SLTM		2.25095	0.307568	133.304	1	2	7
HepG2-HLTF			0.309009	92.4191			7
K562-CSTF2T		2.4446	0.310901	320.325	1	1	7
HepG2-GRSF1		4.91743	0.311351	135.131	3	1	7
HepG2-SLTM		2.25095	0.311802	162.921	1	2	7
K562-AKAP8L			0.312252	183.202		3	7
K562-NONO		4.69698	0.313694	187.497	2	3	7
HepG2-EFTUD2		3.04698	0.315135	178.381			7
HepG2-FKBP4			0.315586	111.418			7
HepG2-LSM11			0.317387	105.839			7
HepG2-XRN2		2.81419	0.318378	245.272			7
K562-XRN2		2.81419	0.318919	135.966			7
HepG2-CSTF2T		2.4446	0.319369	494.289	1	1	7
K562-NIPBL			0.319459	33.5625		1	7
K562-EFTUD2		3.04698	0.32009	112.809			7
HepG2-DROSHA			0.320721	169.932		2	7
K562-DDX51		2.78177	0.320991	70.8515		1	7
HepG2-NKRF		3.40311	0.322072	334.642			7
K562-DROSHA			0.322252	131.852		2	7
K562-TBRG4		4.41712	0.322973	54.3632			7
K562-PPIL4			0.323333	79.1026	1	1	7
K562-LARP4		3.28012	0.323514	53.1479	1		7
HepG2-RBM15		3.16229	0.325315	89.454	3	2	7
K562-GEMIN5		2.88336	0.325766	84.0181		1	7
K562-BUD13			0.326667	188.788		1	7
HepG2-STAU2		3.52333	0.327117	77.0237			7
K562-DDX6		3.61122	0.328829	85.0594			7
K562-DHX30		3.34922	0.328919	63.856		1	7
K562-DGCR8			0.32955	50.2897			7
K562-YWHAG			0.333874	53.9748			7
HepG2-BUD13			0.333964	101.062		1	7
K562-DDX42		3.87597	0.334144	75.6353		5	7
K562-LSM11			0.337297	79.5964			7
HepG2-DGCR8			0.338919	164.024			7
HepG2-DDX52		4.26663	0.339099	66.2905		1	7
K562-XRCC6		3.49512	0.34036	55.8739		3	7
K562-DDX52		4.26663	0.341802	60.511		1	7
HepG2-POLR2G			0.343604	34.4859			7
K562-SMNDC1			0.344955	80.6906			7
HepG2-FASTKD2		3.5114	0.345135	108.873			7
K562-MTPAP		2.56578	0.345856	101.407			7
HepG2-EIF3D		2.65074	0.348559	130.044		1	7
HepG2-CDC40			0.34973	105.981			7
